# Structure-specific regulation of nutrient absorption, metabolism and transfer in arbuscular mycorrhizal fungi

**DOI:** 10.1101/491811

**Authors:** Hiromu Kameoka, Taro Maeda, Nao Okuma, Masayoshi Kawaguchi

**Affiliations:** Division of Symbiotic Systems, National Institute for Basic Biology, 38 Nishigonaka, Myodaiji, Okazaki, Aichi 444-8585, Japan.; Graduate School of Life and Environmental Sciences, Osaka Prefecture University, 1-1 Gakuen-cho, Naka-ku, Sakai, Osaka 599-8531, Japan; The Graduate University for Advanced Studies, 38 Nishigonaka, Myodaiji, Okazaki, Aichi 444-8585, Japan.

**Author notes:** **Corresponding authors:** Hiromu Kameoka; Email address, Masayoshi Kawaguchi.

**Keywords:** Arbuscular mycorrhizal fungi, metabolism, nutrient absorption, nutrient transfer, transcriptome

## Abstract

Arbuscular mycorrhizal fungi (AMF) establish symbiotic relationships with most land plants, mainly for the purpose of nutrient exchange. Many studies have revealed the regulation of absorption, metabolism, and transfer of nutrients in AMF and the genes involved in these processes. However, the spatial regulation of the genes among the structures comprising each developmental stage are not well understood. Here, we demonstrate the structure-specific transcriptome of the model AMF species, *Rhizophagus irregularis*. We performed an ultra-low input RNA-seq analysis, SMART-seq2, comparing five extraradical structures, germ tubes, runner hyphae, branched absorbing structures, immature spores, and mature spores. In addition, we reanalyzed the recently reported RNA-seq data comparing intraradical hyphae and arbuscules. Our analyses captured the distinct features of each structure and revealed the structure-specific expression patterns of genes related to absorption, metabolism, and transfer of nutrients. Of note, the transcriptional profiles suggest the distinct functions of branched absorbing structures in nutrient absorption. These findings provide a comprehensive dataset to advance our understanding of the transcriptional dynamics of fungal nutrition in this symbiotic system.
