## Supplementary material for "Structure-specific regulation of nutrient absorption, metabolism and transfer in arbuscular mycorrhizal fungi": Table S1

### Sheet: Table S1
Table S1. Summary of samples used for RNA-seq library construction.
Name	Description	No. of samples	% of RNA used for cDNA synthesis	Synthesized cDNA (ng)	% of cDNA used for library synthesis	Synthesized library (nM)
GT1	Germ Tubes rep. 1	30	100	51.17	20	8.81
GT2	Germ Tubes rep. 2	20	100	83.3	14.2857	9.68
GT3	Germ Tubes rep. 3	20	100	64.362	16.6667	6.61
GT4	Germ Tubes rep. 4	10	100	5.287	100	7.32
RH1	Runner Hyphae rep. 1	10	100	45.628	25	8.74
RH2	Runner Hyphae rep. 2	10	100	49.691	25	9.61
RH3	Runner Hyphae rep. 3	10	100	93.024	12.5	7.01
RH4	Runner Hyphae rep. 4	5	100	145.996	7.69231	18.6
BAS1	Branched Absorbing Structures rep. 1	50	100	94.826	12.5	10.7
BAS2	Branched Absorbing Structures rep. 2	20	100	32.13	33.3333	12.3
BAS3	Branched Absorbing Structures rep. 3	20	100	27.013	50	11.9
BAS4	Branched Absorbing Structures rep. 4	20	100	8.738	100	10.8
IS1	Immature Spores rep. 1	5	100	42.602	25	13.2
IS2	Immature Spores rep. 2	5	50	74.273	14.2857	5.11
IS3	Immature Spores rep. 3	5	50	41.939	25	2.09
IS4	Immature Spores rep. 4	5	50	18.224	66.6667	21.9
MS1	Mature Spores rep. 1	5	10	122.791	9.09091	13.2
MS2	Mature Spores rep. 2	5	2	16.677	66.6667	9.6
MS3	Mature Spores rep. 3	5	2	25.466	50	7.89
MS4	Mature Spores rep. 4	5	5	78.523	14.2857	8.74
rep., replicate
