## Supplementary material for "Structure-specific regulation of nutrient absorption, metabolism and transfer in arbuscular mycorrhizal fungi": Table S2

### Sheet: Table S2
Table S2. Summary of RNA-seq reads and preprocessing.
Name	Description	No. of raw reads	No. of trimmed reads	% of trimmed reads	No. of mapped reads	% of mapped reads
GT1	Germ Tubes rep. 1	17565481	14865607	84.6297	13507753	90.8658
GT2	Germ Tubes rep. 2	15499001	12938651	83.4805	11816459	91.3268
GT3	Germ Tubes rep. 3	14214758	11855796	83.4048	11414609	96.2787
GT4	Germ Tubes rep. 4	15352786	12817584	83.487	10719687	83.6327
RH1	Runner Hyphae rep. 1	18317042	15132157	82.6124	14681654	97.0229
RH2	Runner Hyphae rep. 2	13722072	11340213	82.6421	10992044	96.9298
RH3	Runner Hyphae rep. 3	14408571	11764007	81.6459	11345043	96.4386
RH4	Runner Hyphae rep. 4	11645182	9284108	79.7249	8834500	95.1572
BAS1	Branched Absorbing Structures rep. 1	15704843	12995249	82.7468	12248212	94.2515
BAS2	Branched Absorbing Structures rep. 2	15016605	12478612	83.0988	12066374	96.6964
BAS3	Branched Absorbing Structures rep. 3	13861517	11415792	82.356	10811470	94.7063
BAS4	Branched Absorbing Structures rep. 4	13526690	11139394	82.3512	10672725	95.8106
IS1	Immature Spores rep. 1	15639556	13355613	85.3964	12933729	96.8411
IS2	Immature Spores rep. 2	17406755	14461214	83.0782	13968627	96.5937
IS3	Immature Spores rep. 3	29872559	24617677	82.409	23690943	96.2355
IS4	Immature Spores rep. 4	11470689	9631609	83.9671	9333309	96.9029
MS1	Mature Spores rep. 1	16166106	13360554	82.6455	12916514	96.6765
MS2	Mature Spores rep. 2	14682101	12151077	82.7612	11695916	96.2542
MS3	Mature Spores rep. 3	20419686	17137534	83.9265	16568082	96.6772
MS4	Mature Spores rep. 4	12466033	10328084	82.8498	9970266	96.5355
IRM1*	Intraradical Mycelia rep. 1	12231493	10815712	88.4251	8460447	78.2237
IRM2*	Intraradical Mycelia rep. 2	13328472	11860398	88.9854	9311260	78.5071
IRM3*	Intraradical Mycelia rep. 3	15045794	13580211	90.2592	11790478	86.821
ARB1*	Arbuscules rep. 1	21639945	16951518	78.3344	7963702	46.9793
ARB2*	Arbuscules rep. 2	17551803	13409103	76.3973	6561489	48.9331
ARB3*	Arbuscules rep. 3	18816934	16593812	88.1855	8439026	50.8565
*These data are obtained from BioProject PRJNA389248
rep., replicate
