## Supplementary material for "Structure-specific regulation of nutrient absorption, metabolism and transfer in arbuscular mycorrhizal fungi": Table S4

### Sheet: Table S4
Table S4. Enriched GO terms (Biological Process) in differentially expressed genes.
K-means cluster	FDR	No. in cluster	No. in genome	GO ID	GO term
cluster 1	0.0347662	5	18	GO:0007186	G-protein coupled receptor signaling pathway
cluster 2	1.98576e-09	78	3336	GO:0006468	protein phosphorylation
	0.0193689	3	5	GO:0042128	nitrate assimilation
cluster 3	1.86601e-05	13	162	GO:0055085	transmembrane transport
	2.74038e-05	24	677	GO:0055114	oxidation-reduction process
	0.000172049	13	217	GO:0032259	methylation
	0.0406898	8	142	GO:0008152	metabolic process
cluster 4	0.00145834	4	12	GO:0000727	double-strand break repair via break-induced replication
	0.00600012	3	6	GO:0036297	interstrand cross-link repair
	0.0355431	2	2	GO:0048478	replication fork protection
	0.0355431	3	13	GO:0006270	DNA replication initiation
	0.0355431	3	12	GO:0007067	mitotic nuclear division
cluster 5	7.95459e-09	32	677	GO:0055114	oxidation-reduction process
	0.00543727	5	23	GO:0098869	cellular oxidant detoxification
