## Supplementary material for "Structure-specific regulation of nutrient absorption, metabolism and transfer in arbuscular mycorrhizal fungi": Table S5

### Sheet: Table S5
Table S5. Genes related to nutrient absorption, metabolism, and transfer.
									FDR		Mean Log2 FPKM
Category	Gene ID	Gene name	Description	Reference	Gene name in reference	note	Orthogroup ID	K-means cluster	5 cell-types	IRM vs ARB	GT	RH	BAS	IS	MS	IRM	ARB
Transporter	RIR_1575600	PT1	H+–Pi symporter	Walder et al., 2016; Maldonado-Mendoza et al., 2001	RiPT1/GiPT		OG0000628	3	4.20987e-12	0.145352	9.91022	9.56167	10.3796	5.99963	3.37819	7.58091	8.75401
Transporter	RIR_1759500	PT3	H+–Pi symporter	Walder et al., 2016	RiPT3		OG0000628	0	0.623468	0.869523	0	0	2.73449	3.54775	2.65654	6.93633	6.72146
Transporter	RIR_1235500	PT2	H+–Pi symporter	Walder et al., 2016	RiPT2		OG0000628	2	2.71821e-05	0.440786	6.27904	8.00132	7.554	7.17011	0.71373	3.50859	4.64806
Transporter	RIR_1183500	PT6	Na+–Pi symporter	Walder et al., 2016	RiPT6		OG0001375	0	0.765665	0.73099	4.957	5.98013	5.94835	2.93606	6.17553	2.78066	3.38161
Transporter	RIR_3213400	PT5	Na+–Pi symporter	Walder et al., 2016	RiPT5		OG0001375	0	0.836289	0.936711	6.01996	3.33667	5.41204	5.6116	4.86231	5.0047	4.81629
Transporter	RIR_1091600	NT1	Nitrate transporter	Tian et al., 2010; Garcia et al., 2016	GiNT/RiNRT		OG0005079	2	4.11637e-18	0.111764	0.631142	11.6668	9.72569	7.69224	6.55942	5.37871	6.54764
Transporter	RIR_1118600	NT2	Nitrate transporter				OG0005079	0	0.463894	0.542841	5.22905	7.99769	8.06858	4.72045	7.13156	4.7948	5.53767
Transporter	RIR_0149600	AMT1	Ammonium transporter	López-Pedrosa et al., 2006	GintAMT1		OG0000546	3	1.92662e-05	0.925764	11.6998	13.2138	13.5512	10.4396	10.1263	3.50256	3.70826
Transporter	RIR_0697800	AMT2	Ammonium transporter	Pérez-Tienda_et al., 2011	GintAMT2		OG0000546	0	0.630056	0.383894	8.61915	8.64668	8.90941	6.21797	7.32205	5.70167	6.42096
Transporter	RIR_3211800	AMT3	Ammonium transporter	Calabrese et al., 2016	GintAMT3		OG0000546	0	0.196131	0.157402	4.71671	8.19791	8.71008	7.20606	7.14054	3.83203	5.28289
Transporter	RIR_2859000	URT1	Urea transporter				OG0004003	3	0.00447916	0.448952	2.34639	8.01599	8.23629	6.27799	5.54541	3.01395	4.05996
Transporter	RIR_0496600	MST4	Monosaccharide transporter	Helder et al., 2011	MST4		OG0000019	0	0.984721	0.855049	6.60203	6.19343	7.46082	6.20427	6.64129	7.01563	6.85815
Transporter	RIR_0847700	MST3	Monosaccharide transporter	Helder et al., 2011	MST3		OG0000019	0	0.102817	0.327031	0	1.21694	1.08196	4.9009	0	3.82843	2.28035
Transporter	RIR_2266000	MST5	Monosaccharide transporter	Ait Lahmidi et al., 2016	RiMST5		OG0000019	0	0.985642	0.879322	6.05402	7.12225	6.40493	6.55528	6.25998	5.00165	5.21837
Transporter	RIR_2811400	MST2	Monosaccharide transporter	Helder et al., 2011	MST2		OG0000019	3	0.00159976	1.14111e-06	0	0	5.02053	0.792485	0	3.65417	6.78777
Transporter	RIR_2144000	JEN1	Carboxylate transporter				OG0001862	2	0.00826197	0.624336	0	4.84891	2.09021	0	0	5.5799	3.20533
Transporter	RIR_2641000	JEN2	Carboxylate transporter	Ait Lahmidi et al., 2016	RiMST6	This gene is annotated as an ortholog of JEN1 by our analysis	OG0001862	0	0.976391	0.507076	1.31306	2.31355	3.54477	4.12117	3.63428	7.65075	8.2603
Transporter	RIR_2654300	JEN3	Carboxylate transporter				OG0001862	3	6.11013e-13	0.00353902	0	5.2256	9.99722	4.69662	0.441947	3.09464	5.99573
Transporter	RIR_2654400	JEN4	Carboxylate transporter				OG0001862	3	0.00535867	0.00139917	3.16284	4.00366	8.87676	2.91808	3.65755	5.37483	7.71025
Transporter	RIR_0056800	ACT1	Acetate transporter				OG0000645	0	0.358857	4.67792e-16	0	0	2.23275	3.7849	0	4.18148	8.82673
Transporter	RIR_0056900	ACT2	Acetate transporter				OG0000645	3	0.0127959	7.24196e-11	0	0	5.48037	2.47085	0	4.79379	8.62674
Transporter	RIR_0125700	ACT3	Acetate transporter				OG0000645	2	8.44519e-12	0.74199	9.44271	10.1474	7.78259	6.099	0	3.60683	4.41911
Transporter	RIR_0756000	ACT4	Acetate transporter				OG0000645	5	0.000461765	0.903478	8.32834	7.47458	7.87657	7.23962	11.3369	6.52907	6.701
Transporter	RIR_1670200	ACT5	Acetate transporter				OG0000645	0	1	3.79111e-22	0	0	0	0	0	3.92293	10.8108
Transporter	RIR_1779800	AQP1	Aquaporin	Aroca et al., 2009	GintAQP1		OG0000224	4	1.24543e-05	0.437728	0	0	7.10749	10.0144	0	12.1398	11.2981
Transporter	RIR_2191600	AQP2	Aquaporin	Li et al., 2013	GintAQPF2		OG0000224	0	0.137834	0.88919	9.98896	9.26323	8.86977	8.46946	8.68124	8.63942	8.50326
Transporter	RIR_2972100	AQP3	Aquaporin	Li et al., 2013	GintAQPF1		OG0000224	0	0.982372	0.554835	5.46935	3.56958	4.50607	3.87337	6.18962	2.52231	3.84284
Transporter	RIR_1847500	SUL1	Sulfate transporter				OG0000470	0	1	1	0	0	0	0	0	0	0
Transporter	RIR_2214100	SUL2	Sulfate transporter				OG0000470	1	0.000169176	0.938309	7.71988	6.59297	6.5103	4.72597	3.23391	3.29686	3.45186
Transporter	RIR_2656400	FTR1	Iron transporter	Tamayo et al., 2014	FTR1		OG0001915	1	3.7475e-26	4.09208e-14	11.5404	6.56057	10.2606	6.37507	1.59048	5.16579	9.9241
Transporter	RIR_0158300	ZRT1	Zinc transporter	Tamayo et al., 2014	ZRT		OG0000344	2	0.000234814	0.152314	7.09709	7.58373	6.15893	0.129027	5.89811	5.92974	7.01778
Transporter	RIR_1414400	CCC2.3	Copper-exporting ATPase	Tamayo et al., 2014	CCC2.3		OG0000632	0	0.652835	0.645082	2.99862	5.588	2.76251	2.97977	2.89234	5.67673	6.06813
Transporter	RIR_3198800	CCC2.2	Copper-exporting ATPase	Tamayo et al., 2014	CCC2.2		OG0000632	0	0.400957	0.873402	6.57394	5.60521	6.87274	4.72351	6.22703	6.05129	6.20877
Transporter	RIR_2977000	CCC2.1	Copper-exporting ATPase	Tamayo et al., 2014	CCC2.1		OG0000632	0	0.63033	0.899502	6.07853	4.52736	4.35187	3.54495	5.76054	3.90839	4.09366
Transporter	RIR_2623300	CRD1	Copper-exporting ATPase	Tamayo et al., 2014	CRD1		OG0000632	1	0.0117569	0.00826209	5.64205	0.0806831	0.0693596	0	1.68435	2.77931	5.0836
Transporter	RIR_2655500	CTR3	Copper transporter	Tamayo et al., 2014	CTR2	This gene is annotated as an ortholog of CTR3 by our analysis	OG0001376	0	0.423952	0.363731	10.3219	9.53756	9.6471	10.8731	10.7063	12.7821	13.4132
Phosphate metabolism	RIR_0481200	ACP1	Acid phosphatase				OG0000679	5	4.89209e-27	0.399869	4.62488	6.17889	7.40348	9.0417	13.094	5.71539	6.83266
Phosphate metabolism	RIR_2869600	ACP2	Acid phosphatase				OG0000679	0	0.13098	0.555217	7.60315	5.12501	6.07864	4.55626	4.57111	5.86049	5.22426
Phosphate metabolism	RIR_2869900	ACP3	Acid phosphatase				OG0000679	0	0.99997	0.707998	5.16556	4.75893	4.21239	5.27564	5.34363	8.44173	8.14603
Phosphate metabolism	RIR_1041000	VTC1	Vacuolar transporter chaperone complex gene	Ezawa & Saito., 2018			OG0002623	2	0.0187545	0.624336	9.9136	11.3854	9.2897	9.8447	9.97555	10.0141	10.3591
Phosphate metabolism	RIR_2123200	VTC2	Vacuolar transporter chaperone complex gene	Ezawa & Saito., 2018			OG0000212	0	0.277407	0.822896	9.16334	8.91304	8.13738	8.60947	7.98178	5.94322	6.11813
Phosphate metabolism	RIR_1076100	VTC4	Vacuolar transporter chaperone complex gene	Ezawa & Saito., 2018			OG0000212	0	0.396136	0.916201	7.7975	8.65631	6.66686	7.07771	7.33346	5.54244	5.67991
Phosphate metabolism	RIR_0118300	PPN1	Endopolyphosphatase				OG0001027	0	0.96363	0.860924	5.19963	4.10289	6.13802	3.856	4.85969	3.74843	3.80007
Phosphate metabolism	RIR_0231800	PPN2	Endopolyphosphatase				OG0001027	0	0.949861	0.517106	5.97614	5.82601	5.04885	4.91959	6.48335	5.14022	5.75282
Phosphate metabolism	RIR_0275500	PPN3	Endopolyphosphatase				OG0001027	3	1.64468e-05	0.00330031	0	3.61435	6.51594	0	0	4.85847	6.86596
Phosphate metabolism	RIR_0419300	PPX1	Exopolyphosphatase				OG0002287	0	0.995463	0.554835	5.97601	6.54542	6.41957	7.02416	6.9908	5.6656	6.34081
Phosphate metabolism	RIR_0860000	PT7	Vacuolar phosphate transporter		RiPT7	These IDs encode a single gene	OG0000489	0	0.998619	0.99493	6.66096	6.62756	6.62909	6.80495	7.16572	6.67374	6.6799
Phosphate metabolism	RIR_0860100	PT7	Vacuolar phosphate transporter		RiPT7	These IDs encode a single gene	OG0000489	0	0.777713	0.378097	3.71021	5.11115	5.67604	5.88145	6.85061	3.69375	5.46081
Phosphate metabolism	RIR_2655800	SYG1-1	SPX-domain-containing protein	Ezawa & Saito., 2018	SYG1-1		OG0000469	0	1	2.21616e-11	0	0	0	0	0	3.47401	7.29377
Phosphate metabolism	RIR_1420900	SYG1-2	SPX-domain-containing protein	Ezawa & Saito., 2018	SYG1-2		OG0000469	0	0.981433	0.84803	4.73915	4.04847	3.13494	4.03634	2.96169	4.76847	4.53963
Nitrogen metabolism	RIR_0443500	NAR1	Nitrate reductase				OG0001329	0	0.623581	0.394052	5.332	7.90444	7.34233	6.49663	6.99831	5.62404	6.32346
Nitrogen metabolism	RIR_1091700	NAR2	Nitrate reductase				OG0001329	2	0.0145689	0.509585	0	5.89368	5.33112	1.85499	1.23631	0.757622	1.81243
Nitrogen metabolism	RIR_1178600	NIR1	Nitrite reductase				OG0005446	2	0.0460407	0.982372	3.73243	6.59713	6.02941	5.14764	1.67086	4.83198	4.85971
Nitrogen metabolism	RIR_2107300	NIR2	Nitrite reductase				OG0005446	2	3.57716e-06	0.433812	0.133717	7.56658	6.46071	5.04985	4.58279	3.12884	1.71373
Nitrogen metabolism	RIR_2595700	GS1	Glutamine synthetase	Tian et al., 2010	GiGS1		OG0001668	1	6.94763e-13	0.278963	12.9864	12.3883	12.0347	9.39857	10.2683	8.65078	9.55152
Nitrogen metabolism	RIR_3295300	GS2	Glutamine synthetase	Tian et al., 2010	GiGS2		OG0001668	1	3.2864e-09	0.955641	10.6797	8.22422	9.3384	6.84438	3.26829	6.44815	6.06886
Nitrogen metabolism	RIR_2837300	GOGAT1	Glutamate synthase	Tian et al., 2010	GiGluS		OG0001349	0	0.794063	0.972224	5.13047	4.71991	3.70868	3.6298	3.73812	2.86564	2.92071
Nitrogen metabolism	RIR_2806900	GOGAT2	Glutamate synthase			These IDs encode a single gene	OG0001349	0	1	1	0	0	0	0	0	0	0
Nitrogen metabolism	RIR_2807000	GOGAT2	Glutamate synthase			These IDs encode a single gene	OG0001349	0	1	1	0	0	0	0	0	0	0
Nitrogen metabolism	RIR_2807100	GOGAT2	Glutamate synthase			These IDs encode a single gene	OG0001349	0	1	1	0	0	0	0	0	0	0
Nitrogen metabolism	RIR_2807200	GOGAT2	Glutamate synthase			These IDs encode a single gene	OG0001349	0	0.821332	1	0.211174	0.15519	0	0.102221	0	0	0
Nitrogen metabolism	RIR_2807300	GOGAT2	Glutamate synthase			These IDs encode a single gene	OG0001349	0	1	1	0	0	0	0	0	0	0
Arginine metabolism	RIR_0827100	CPS1	Carbamoyl phosphate synthetase	Tian et al., 2010	GiCPS		OG0003781	0	0.0724223	0.926773	9.13233	9.99828	8.91064	7.98243	8.09194	6.31945	6.5166
Arginine metabolism	RIR_1679300	CPS2	Carbamoyl phosphate synthetase				OG0000743	4	0.0111994	0.999797	4.91587	3.90041	2.86218	5.10867	1.85389	4.47636	4.46918
Arginine metabolism	RIR_3320100	CPS3	Carbamoyl phosphate synthetase				OG0000743	1	5.35083e-05	0.672557	9.85471	9.05347	8.9128	6.33245	3.79688	4.81995	4.46632
Arginine metabolism	RIR_1963700	AGS1	Acetylglutamate synthase				OG0004720	0	0.400678	0.304284	6.60727	4.45608	5.87733	5.78615	1.26281	3.48269	4.66021
Arginine metabolism	RIR_2368700	AGK/AGPR1	Acetylglutamate kinase and N-acetyl-c-glutamyl-phosphate reductase				OG0003304	0	0.642469	0.936817	6.03793	5.7023	5.56682	4.16249	2.82407	4.73917	4.85023
Arginine metabolism	RIR_1670800	AOAT1	Acetylornithine aminotransferase				OG0004174	0	0.425335	0.859751	8.17652	8.62344	7.73241	8.14248	5.72415	7.86316	7.70051
Arginine metabolism	RIR_1102500	OAT1	Ornithine acetyltransferase				OG0004179	0	0.528623	0.00950377	8.22876	8.69191	8.40744	7.79792	6.30726	7.46439	8.67669
Arginine metabolism	RIR_3319900	OCT1	Ornithine acetyltransferase				OG0002430	0	0.181244	0.962735	7.73685	7.22946	8.41238	7.36852	4.67551	6.13877	6.07635
Arginine metabolism	RIR_3241400	ASS1	Argininosuccinate synthetase	Tian et al., 2010	GiASS		OG0001866	0	0.257515	0.433812	7.97375	7.56073	8.15712	6.23666	5.33261	6.1262	6.73938
Arginine metabolism	RIR_1075700	AL1	Argininosuccinate lyase	Tian et al., 2010	GiAL		OG0002744	1	0.00915051	0.711079	10.0488	9.37139	9.48093	8.6987	6.31019	6.79598	7.08687
Arginine metabolism	RIR_0610000	CAR1	Arginase	Tian et al., 2010	GiCAR1		OG0001530	0	0.128593	0.879235	9.61975	8.08552	8.6724	9.62216	9.47425	9.00269	9.17116
Arginine metabolism	RIR_0437500	URE1	Urease	Tian et al., 2010	GiURE		OG0003784	0	0.182347	0.00605803	5.96196	7.71383	8.05084	7.83987	8.7999	5.79289	7.28886
Arginine metabolism	RIR_2585800	OTA1	Ornithine transaminase	Tian et al., 2010	GiOAT1		OG0002881	1	0.00533477	0.634801	11.7375	9.92659	10.5477	11.149	10.3469	10.0672	10.4237
Arginine metabolism	RIR_0851500	ODC1	Ornithine decarboxylase	Tian et al., 2010	GiODC		OG0000970	0	0.303582	0.621263	8.73357	8.9857	8.54073	7.37788	8.28964	6.64694	7.01324
Arginine metabolism	RIR_3078600	ODC2	Ornithine decarboxylase				OG0000970	0	0.549819	0.882626	7.85616	6.31405	7.67892	6.86194	5.83434	5.51309	5.32197
Arginine metabolism	RIR_1132200	VBA1	Permease of basic amino acids in the vacuolar membrane				OG0000096	0	0.0655869	0.96744	8.39156	6.53308	7.18172	3.47082	3.52213	4.48985	4.40776
Arginine metabolism	RIR_2336100	VBA2	Permease of basic amino acids in the vacuolar membrane				OG0000096	0	0.984018	0.654352	3.83537	5.09036	3.18988	4.25186	3.91013	1.60434	2.49465
Arginine metabolism	RIR_2451500	VBA3	Permease of basic amino acids in the vacuolar membrane				OG0000096	0	0.718473	0.362396	2.78749	3.30621	4.13417	3.32135	0.549367	4.4335	3.41831
Arginine metabolism	RIR_2367500	RTC1	Vacuolar membrane transporter for cationic amino acids				OG0000485	0	0.786112	0.563677	8.37544	7.62289	8.79764	8.57734	8.68146	6.70107	7.19987
Arginine metabolism	RIR_2495700	RTC2	Vacuolar membrane transporter for cationic amino acids				OG0000485	0	0.997433	0.569471	6.62207	6.94733	7.60645	7.13313	7.34933	7.87521	8.29207
Polysaccharide degradation	RIR_0166100	GPH1	Glycogen phosphorylase				OG0001996	0	0.971468	0.313993	8.36799	9.08539	8.37872	8.59925	8.16603	6.60277	7.26128
Polysaccharide degradation	RIR_0272600	TRE1	Trehalase				OG0000697	2	0.0477549	0.929221	8.88675	10.4344	8.79938	7.87292	9.19283	5.37911	5.26615
Glycolysis	RIR_0755400	HXK1	Hexokinase				OG0000211	0	0.256285	0.765899	10.157	9.12094	9.66775	9.7298	10.6678	7.54191	7.54432
Glycolysis	RIR_2649300	HXK2	Hexokinase				OG0000211	0	0.697009	0.564035	7.44339	6.10636	6.26354	5.66968	7.61106	6.73934	6.34013
Glycolysis	RIR_1799300	PGI1	Glucose-6-phosphate isomerase				OG0001840	0	0.805717	0.784975	8.87862	8.09512	8.99435	8.62268	9.16208	6.50151	6.66526
Glycolysis	RIR_2504700	PFK1	Phosphofructokinase				OG0001149	0	0.685143	0.671082	7.32793	6.38306	5.95145	6.92395	5.52743	6.10269	5.81242
Glycolysis	RIR_0147800	FBA1	Fructose1,6-bisphosphate aldolase				OG0002006	0	0.138878	0.0865625	11.3748	10.9466	11.2333	10.1649	10.6789	9.16274	10.0839
Glycolysis	RIR_1568900	TPI1	Triose phosphate isomerase				OG0001853	0	0.763083	0.521859	8.76774	9.3462	9.09625	9.82857	9.93691	9.003	9.42216
Glycolysis	RIR_1600900	GPD1	Glyceraldehyde-3-phosphate dehydrogenase				OG0000512	0	0.420991	0.980091	0	0.417745	4.22393	0	0	4.76965	4.7161
Glycolysis	RIR_2190100	GPD2	Glyceraldehyde-3-phosphate dehydrogenase				OG0000512	5	0.00522802	0.653936	10.8549	10.8773	10.8759	11.8309	12.365	9.30209	9.6815
Glycolysis	RIR_1566100	PGK1	Phosphoglycerate kinase				OG0001273	0	0.567783	0.951319	9.7088	8.74383	9.12442	9.76377	9.5951	8.0662	8.1309
Glycolysis	RIR_1077300	PGM1	Phosphoglycerate mutase				OG0003327	0	0.26237	0.926773	8.50067	8.53038	7.09856	7.35475	6.4301	7.45576	7.54126
Glycolysis	RIR_1819000	PGM2	Phosphoglycerate mutase				OG0004939	0	0.451219	0.870363	7.42062	7.88581	8.62026	8.0725	9.42885	6.78027	6.57935
Glycolysis	RIR_2184100	PGM3	Phosphoglycerate mutase				OG0000834	2	8.53332e-05	0.911477	7.18696	8.97648	8.3276	6.81279	3.18857	7.83208	8.1642
Glycolysis	RIR_1924700	PPH1	Phosphopyruvate hydratase				OG0000737	0	0.825082	0.279975	9.43221	8.77955	8.71457	8.66322	8.83944	7.76845	8.53615
Glycolysis	RIR_2892100	PYK1	Pyruvate kinase				OG0000668	0	0.586369	0.641464	6.53049	6.31715	6.93966	8.22187	8.28407	6.90117	7.32401
TCA cycle	RIR_0822400	CIT1	Citrate synthase				OG0001104	0	0.951074	0.892956	7.82647	6.779	7.17192	7.72155	7.64036	6.99613	6.85837
TCA cycle	RIR_1080200	CIT2	Citrate synthase				OG0004686	0	0.174776	0.977838	7.44636	8.56774	8.97445	8.03105	6.06192	7.58974	7.56121
TCA cycle	RIR_3268300	CIT3	Citrate synthase				OG0003014	0	0.633128	0.580012	4.61613	4.79279	3.53859	6.07471	2.7008	3.87736	4.44824
TCA cycle	RIR_2973500	ACH1	Aconitate hydratase				OG0000691	0	0.0801937	0.64309	10.4992	10.3826	10.6934	10.5548	9.08048	7.59918	7.92304
TCA cycle	RIR_3194400	ACH2	Aconitate hydratase				OG0000691	0	0.937232	0.603216	3.29984	5.35975	3.97908	4.36368	4.64536	5.82529	5.45063
TCA cycle	RIR_1273300	ICD1	Isocitrate dehydrogenase (NAD+)				OG0001716	0	0.320229	0.930892	8.97888	8.87458	9.11646	8.94998	7.51011	8.08908	8.17432
TCA cycle	RIR_1281200	ICD2	Isocitrate dehydrogenase (NAD+)				OG0001184	0	0.967022	0.0583017	7.6451	7.58317	7.5159	7.50954	6.52414	6.45117	7.47221
TCA cycle	RIR_0441900	ICD3	Isocitrate dehydrogenase (NADP+)				OG0001042	0	0.200832	0.960446	5.64562	7.22581	7.16881	6.66387	3.71593	7.74814	7.80253
TCA cycle	RIR_0231700	KGD1.1	Subunit of Oxoglutarate dehydrogenase complex				OG0000640	0	0.804085	0.962187	5.31601	7.07739	6.69292	6.26397	7.02995	5.39224	5.44404
TCA cycle	RIR_3446600	KGD1.2	Subunit of Oxoglutarate dehydrogenase complex				OG0000640	0	0.767221	0.462058	3.78977	5.41027	4.98246	6.03074	4.0421	5.10395	4.41825
TCA cycle	RIR_3447100	KGD1.3	Subunit of Oxoglutarate dehydrogenase complex				OG0000640	0	0.99997	0.810976	7.07907	6.66498	6.56605	6.63474	6.53553	4.44936	4.71959
TCA cycle	RIR_2870300	KGD2	Subunit of Oxoglutarate dehydrogenase complex				OG0002558	0	0.245714	0.739111	8.35276	8.86278	9.14786	8.79388	7.47046	7.71523	8.00049
TCA cycle	RIR_2972400	SCL1	Succinyl-CoA synthetase (GDP-forming)				OG0001775	0	0.987427	0.957557	8.8451	8.342	8.23467	8.50485	7.95396	8.05163	8.10975
TCA cycle	RIR_3090500	SDH1	Subunit of succinate dehydrogenase				OG0001725	0	0.577482	0.854239	8.52211	8.23013	7.24103	7.91001	7.72371	6.63231	6.46847
TCA cycle	RIR_2582900	SDH2	Subunit of succinate dehydrogenase				OG0002506	0	0.591486	0.968311	10.0654	10.6886	10.4196	10.8076	10.9786	10.4036	10.3629
TCA cycle	RIR_3093600	SDH3	Subunit of succinate dehydrogenase				OG0001685	0	0.660595	0.962735	8.9552	9.87228	9.11032	9.30874	8.6409	10.1424	10.1868
TCA cycle	RIR_2883300	SDH4	Subunit of succinate dehydrogenase				OG0001298	0	0.496746	0.845548	9.59659	9.58719	8.22435	9.22839	9.1189	10.0981	10.2526
TCA cycle	RIR_0670300	SDH5	Subunit of succinate dehydrogenase				OG0003250	0	0.631226	0.955792	7.01134	7.48248	7.04623	8.74922	8.79871	9.52668	9.58042
TCA cycle	RIR_2556400	SDH6	Protein required for assembly of succinate dehydrogenase				OG0004368	0	0.63004	0.959836	10.8292	11.4381	11.0176	11.2055	9.71918	10.069	10.1192
TCA cycle	RIR_3080500	SDH8	Protein required for assembly of succinate dehydrogenase				OG0001967	0	0.638294	0.407765	3.28823	4.88039	4.84967	6.76904	6.45071	5.38999	3.88217
TCA cycle	RIR_2059700	FUM1	Fumarase				OG0001148	0	0.828488	0.489274	5.89098	6.09766	6.94865	7.7302	6.88866	6.88637	7.37464
TCA cycle	RIR_0715300	MDH1	Malate dehydrogenase				OG0000703	0	0.376613	0.371131	10.922	10.2448	11.1846	10.1525	10.8418	7.71474	8.30007
TCA cycle	RIR_2708500	MDH2	Malate dehydrogenase				OG0000703	0	0.187259	0.782052	10.0315	9.77031	9.35684	8.21947	8.54407	9.56219	9.78678
Beta-oxidation	RIR_0071000	FAL1	Fatty-acid-CoA ligase				OG0000168	0	0.809315	0.433396	5.72437	5.26833	6.05709	5.74502	7.09447	4.46776	5.24039
Beta-oxidation	RIR_0502000	FAL2	Fatty-acid-CoA ligase				OG0000168	0	0.569504	0.499576	0	2.24171	0	0	1.73393	2.83238	3.75321
Beta-oxidation	RIR_0764900	FAL3	Fatty-acid-CoA ligase				OG0000168	0	0.932857	0.0705942	8.04149	8.21461	7.98154	8.24481	8.95802	6.5386	7.5248
Beta-oxidation	RIR_2539500	FAL4	Fatty-acid-CoA ligase				OG0000168	0	0.338018	0.624336	9.04819	8.97762	9.01244	8.60923	7.64855	6.48844	6.81041
Beta-oxidation	RIR_2621100	FAL5	Fatty-acid-CoA ligase				OG0000168	0	0.407151	0.984139	7.43199	6.03977	5.58974	6.19124	7.96511	5.54126	5.56442
Beta-oxidation	RIR_2784000	FAL6	Fatty-acid-CoA ligase				OG0000168	1	0.000974734	0.624336	7.62857	6.32593	5.6327	6.8866	2.96029	4.11349	4.63133
Beta-oxidation	RIR_2784300	FAL7	Fatty-acid-CoA ligase				OG0000168	1	0.0167388	0.624336	4.52823	3.71817	0	0	2.13469	1.70994	0.828138
Beta-oxidation	RIR_0930900	FAD1	Fatty-acid-CoA dehydrogenase				OG0000233	0	0.989736	0.527201	5.12756	6.24463	5.87727	5.41578	5.9181	3.64387	4.40229
Beta-oxidation	RIR_1253500	FAD2	Fatty-acid-CoA dehydrogenase				OG0000233	0	0.960072	0.482658	6.83703	5.55929	6.65926	5.97711	6.38019	4.82848	4.0783
Beta-oxidation	RIR_2139000	FAD3	Fatty-acid-CoA dehydrogenase				OG0000233	0	0.963596	0.917068	6.88651	5.63626	6.10746	5.82443	4.88736	4.81466	4.96451
Beta-oxidation	RIR_2621400	FAD4	Fatty-acid-CoA dehydrogenase				OG0000233	0	0.566367	0.624336	2.64432	2.54242	1.88517	0	0	3.06543	3.41947
Beta-oxidation	RIR_2714100	FAD5	Fatty-acid-CoA dehydrogenase				OG0001720	0	0.989086	0.718843	8.65375	8.11112	8.65025	8.23177	8.84138	7.60503	7.34862
Beta-oxidation	RIR_3488900	FAD6	Fatty-acid-CoA dehydrogenase				OG0001703	0	0.993384	0.574515	6.90755	5.93275	6.07011	5.54858	5.91009	5.11317	5.54768
Beta-oxidation	RIR_0634100	ECH1	Enoyl-CoA hydratase				OG0000519	0	0.964202	0.781451	8.20974	7.98949	8.13947	8.40645	7.64187	9.18055	8.98133
Beta-oxidation	RIR_0428600	ECH/HAD1	3-hydroxyacyl-CoA dehydrogenase and enoyl-CoA hydratase				OG0002527	0	0.978343	0.487897	8.60343	8.10093	8.3433	7.94545	7.84878	5.38586	5.87031
Beta-oxidation	RIR_2389100	HAD1	3-hydroxyacyl-CoA dehydrogenase				OG0001218	0	0.968268	0.681057	9.02882	8.74415	8.46879	9.19142	8.45603	8.79018	9.07947
Beta-oxidation	RIR_3441100	HAD2	3-hydroxyacyl-CoA dehydrogenase				OG0001218	0	0.764642	0.579171	3.4148	5.207	6.61366	4.04461	5.66878	6.85625	6.40254
Beta-oxidation	RIR_0088600	KAT1	Ketoacyl-CoA thiolase			These IDs encode a single gene	OG0000651	0	0.989736	0.934614	7.96037	7.51504	8.06047	7.65647	7.34245	6.57986	6.45606
Beta-oxidation	RIR_0088700	KAT1	Ketoacyl-CoA thiolase			These IDs encode a single gene	OG0000651	0	0.886342	0.917194	8.42428	8.05149	8.62223	8.34179	7.60618	7.97242	8.08965
Beta-oxidation	RIR_0218600	KAT2	Ketoacyl-CoA thiolase				OG0000651	0	0.972695	0.000146361	5.62017	6.22547	5.37633	5.31479	4.51109	5.63985	7.61111
Beta-oxidation	RIR_2705000	KAT3	Ketoacyl-CoA thiolase				OG0000777	0	0.861936	0.860924	8.06853	7.64518	8.06901	8.09546	7.52319	6.63232	6.78701
Beta-oxidation	RIR_2357800	ECI1	Delta3,delta2-enoyl-CoA isomerase				OG0000519	2	0.000814282	0.973651	8.88914	9.55854	8.93733	8.37481	2.77024	8.98529	8.95394
Beta-oxidation	RIR_1596500	DAR	2,4-dienoyl-CoA reductase				OG0001345	0	0.951074	0.962479	9.59895	9.99537	9.8318	10.1076	9.55974	8.30048	8.35155
Glyoxylate cycle	RIR_1924000	ICL1	Isocitrate lyase				OG0002409	1	0.0102668	0.624336	9.50368	8.30815	7.58745	7.34767	7.42647	6.27591	6.64793
Glyoxylate cycle	RIR_2183100	MS1	Malate synthase				OG0002116	1	0.0247981	0.700955	10.2621	8.6145	8.80338	9.00692	8.97844	7.41038	7.67319
Gluconeogenesis	RIR_0182100	PCK1	Phosphoenolpyruvate carboxykinase				OG0001068	0	0.930178	0.624336	7.13369	6.6634	6.37099	5.6897	5.64026	3.8093	4.43999
Gluconeogenesis	RIR_2338200	PCK2	Phosphoenolpyruvate carboxykinase			These IDs encode a single gene	OG0001068	0	0.723474	0.280288	9.77191	8.15286	7.4526	8.73035	8.5584	4.07276	6.12087
Gluconeogenesis	RIR_2338300	PCK2	Phosphoenolpyruvate carboxykinase			These IDs encode a single gene	OG0001068	0	0.492951	0.00657935	9.77402	8.52054	7.78111	8.87238	9.05498	6.71809	8.22954
Gluconeogenesis	RIR_2783400	FBP1	Fructose-1,6-bisphosphatase				OG0001879	0	0.934015	0.304284	8.81055	8.9293	8.33253	8.51435	9.13411	7.81932	8.46444
Fatty acid modification	RIR_3063200	MGL1	Monoglyceride lipase				OG0003185	0	0.63622	1.12147e-13	5.89528	6.82919	7.50131	5.38004	8.09702	5.5798	9.74357
Fatty acid modification	RIR_1928200	OLE1	Delta(9) fatty acid desaturase				OG0000386	0	0.558426	0.0957138	5.87868	7.66332	6.97771	8.22254	7.2208	6.8039	7.90024
Fatty acid modification	RIR_2584800	OLE2	Delta(9) fatty acid desaturase				OG0000386	5	2.00271e-31	3.628e-08	3.04126	6.51026	9.30467	11.6839	13.7135	7.99232	10.9311
Fatty acid modification	RIR_0754700	ELO1	Fatty acid elongase				OG0000800	0	0.691545	0.961778	8.68872	8.52926	8.24012	8.3178	7.5804	8.87976	8.92607
Fatty acid modification	RIR_2070700	ELO2	Fatty acid elongase				OG0000800	5	0.0307042	0.433812	6.18362	5.84947	6.73075	7.75854	9.29705	8.18572	8.94341
Fatty acid modification	RIR_2823000	FAO1	Fatty acid oxygenase				OG0002389	5	0.0021584	0.78101	5.72847	2.3252	5.1556	2.87163	8.4735	4.65492	4.13593
Genes without a reference were annotated based on orthology with the genes of Saccharomyces cerevisiae or Aspergillus nidurans, as detected by the OrthoFinder software (Emms & Kelly, 2015; Maeda et al., 2018).
